# Cas9-based enrichment for targeted long-read metabarcoding

**DOI:** 10.1101/2024.12.02.626365

**Authors:** Lucia Nikolaeva-Reynolds, Christopher Cammies, Rosemary Crichton, Thomas E. Gorochowski

## Abstract

Metabarcoding is a valuable tool for characterising the communities that underpin the functioning of ecosystems. However, current methods often rely on PCR amplification for enrichment of marker genes. PCR can introduce significant biases that affect quantification and is typically restricted to one target loci at a time, limiting the diversity that can be captured in a single reaction. Here, we address these issues by using Cas9 to enrich marker genes for long-read nanopore sequencing directly from a DNA sample, removing the need for PCR. We show that this approach can effectively isolate a 4.5 kb region covering partial 18S and 28S rRNA genes and the ITS region in a mixed nematode community, and further adapt our approach for characterising a diverse microbial community. We demonstrate the ability for Cas9-based enrichment to support multiplexed targeting of several different DNA regions simultaneously, enabling optimal marker gene selection for different clades of interest within a sample. We also find a strong correlation between input DNA concentrations and output read proportions for mixed-species samples, demonstrating the ability for quantification of relative species abundance. This study lays a foundation for targeted long-read sequencing to more fully capture the diversity of organisms present in complex environments.
