## Supplementary material for "Cas9-based enrichment for targeted long-read metabarcoding": Data S1 - Species Accession Numbers

### Sheet: Species Accession Numbers
Species	Genome RefSeq
Microbes
Listeria monocytogenes	GCF_000196035.1
Pseudomonas aeruginosa	GCF_000006765.1
Escherichia coli	GCF_000005845.2
Salmonella enterica	GCF_000006945.2
Lactobacillus fermentum	GCF_029961225.1
Enterococcus faecalis	GCF_000393015.1
Bacillus subtilis	GCF_000009045.1
Staphylococcus aureus	GCF_000013425.1
Saccaromyces cerevisiae	GCF_000146045.2
Cryptococcus neoformans	GCF_000091045.1
Nematodes		18S GenBank	28S GenBank
Caenorhabditis elegans WBcel235	GCF_000002985.6	-	-
Caenorhabditis drosophilae	-	AF083025.1	AY602172.1
Caenorhabditis remanei	-	U13931.1	JN636112.1
Heterorhabditis bacteriophora	-	FJ040428.1	EU099037.1
Steinernema feltiae	-	KJ636413.1	JF920963.1
Panagrellus redivivus	-	AF083007.1	DQ145647.1
