## Supplementary material for "Cas9-based enrichment for targeted long-read metabarcoding": Data S2 - Sample Compositions and Sequencing Details

### Sheet: Sample and Sequencing Details
		DNA mass (ng)
Sample	Description	Total	C. elegans	C. remanei	C. drosophilae	S. feltiae	H. bacteriophora	P. redivivus	ZYMO DNA standard	Sequencing run time	Number of reads
1a	Single species - C. elegans	2520	2520	0	0	0	0	0	0	25 hrs 19 mins	1301222
1b		1545	1545	0	0	0	0	0	0	17 hrs 9 mins	685035
1c		1382	1382	0	0	0	0	0	0	17 hrs 30 mins	432969
2a	Nematode mixture - 3 species	2917	268	0	0	1615	1034	0	0	18 hrs 34 mins	348597
2b		3172	268	0	0	1615	1289	0	0	19 hrs 14 mins	165858
2c		2184	744	0	0	1330	110	0	0	20 hrs 40 mins	73905
3a	Nematode mixture - 6 species	510	85	85	85	85	85	85	0	72 hrs 0 mins	4744
3b		695	120	105	114	128	118	110	0	68 hrs 59 mins	26272
3c		2160	384	384	179	384	568	261	0	65 hrs 24 mins	21170
4a	Microbes ZYMO DNA standard	1000	0	0	0	0	0	0	1000	46 hrs 29 mins	1314284
4b		1000	0	0	0	0	0	0	1000	69 hrs 20 mins	590518
4c		1000	0	0	0	0	0	0	1000	66 hrs 15 mins	838077
