## Supplementary material for "Cas9-based enrichment for targeted long-read metabarcoding": Data S3 - Quantitative Results for wf_alignment and wf_metagenomics

### Sheet: Quantiative Results
wf_alignment		Output: Proportion of mapped reads (%)
Species	Input: community composition (%)	4a	4b	4c
Listeria monocytogenes	12.4	12.2	12.2	12.3
Pseudomonas aeruginosa	3.6	3.3	3.2	3.4
Bacillus subtilis	15.3	15	15.5	15.1
Escherichia coli	8.9	9.5	9	9.7
Salmonella enterica	9.1	10.7	10	11
Lactobacillus fermentum	16.1	11.6	11.8	12.1
Enterococcus faecalis	8.7	8.9	8.7	9
Staphylococcus aureus	13.6	12.5	12.5	12.6
Saccharomyces cerevisiae	9.3	11	11.6	10.3
Cryptococcus neoformans	3.3	5.2	5.7	4.6
Total reads	-	1183367	537120	742323
Total mapped reads	-	1118079	506293	684297
Mean read quality	-	12.6	13	12.6
Total unmapped reads	-	65288	30827	58026
Mean alignment accuracy (%)	-	92.1	92.6	92
wf_metagenomics
Genus	Input (%)	4a	4b	4c		Minimum match threshold for read vs reference in wf_metagenomics = 98%
Listeria	12.4	13.7	19.8	13.3
Pseudomonas	3.6	3.4	3.1	3.3
Bacillus	15.3	14.1	14.5	14
Escherichia	8.9	7.8	7	7.4
Salmonella	9.1	7.9	7.8	8
Lactobacillus	16.1	10.3	9.7	10.5
Enterococcus	8.7	7.9	7.4	7.7
Staphylococcus	13.6	10.8	10.3	10.8
Saccharomyces	9.3	17.3	19.8	18.1
Cryptococcus	3.3	4.7	5.7	4.7
Next most abundant genus in analysis (i.e. false positive)	0	0.3	0.2	0.3
Total reads	-	1183367	537120	742323
Total mapped reads	-	336352	172566	199354
Total unmapped reads	-	847015	180570	542969
Mean read quality	-	12.6	13	12.6
